# Transcriptional-Regulatory Convergence Across Functional MDD Risk Variants Identified by Massively Parallel Reporter Assays

**DOI:** 10.1101/2021.03.05.434177

**Authors:** Bernard Mulvey, Joseph D. Dougherty

**Affiliations:** Depts. of Genetics and Psychiatry, Washington University in St. Louis

**Author notes:** Corresponding Author: Joseph D. Dougherty, Depts of Genetics and Psychiatry, Washington University in St. Louis, Address: 660 S. Euclid Ave, Campus Box 8232, St. Louis, MO 63110.

**Keywords:** Depression, Massively Parallel Reporter Assay, Retinoid Signaling, Omnigenic, Functional Annotation

## Abstract

Family and population studies indicate clear heritability of major depressive disorder (MDD), though its underlying biology remains unclear. The majority of single-nucleotide polymorphism (SNP) linkage blocks associated with MDD by genome-wide association studies (GWASes) are believed to alter transcriptional regulators (e.g., enhancers, promoters), based on enrichment of marks correlated with these functions. A key to understanding MDD pathophysiology will be elucidation of which SNPs are functional and how such functional variants biologically converge to elicit the disease. Furthermore, retinoids can elicit MDD in patients, and promote depressive behaviors in rodent models, acting via a regulatory system of retinoid receptor transcription factors (TFs). We therefore sought to simultaneously identify functional genetic variants and assess retinoid pathway regulation of MDD risk loci. Using Massively Parallel Reporter Assays (MPRAs), we functionally screened over 1 000 SNPs prioritized from 39 neuropsychiatric trait/disease GWAS loci, with SNPs selected based on overlap with predicted regulatory features—including expression quantitative trait loci (eQTL) and histone marks—from human brains and cell cultures. We identified >100 SNPs with allelic effects on expression in a retinoid-responsive model system. Further, functional SNPs were enriched for binding sequences of retinoic acid-receptive transcription factors (TFs); with additional allelic differences unmasked by treatment with all-*trans* retinoic acid (ATRA). Finally, motifs overrepresented across functional SNPs corresponded to TFs highly specific to serotonergic neurons, suggesting an *in vivo* site of action. Our application of MPRAs to screen MDD-associated SNPs suggests a shared transcriptional regulatory program across loci, a subset of which are unmasked by retinoids.
