## Supplementary material for "Transcriptional-Regulatory Convergence Across Functional MDD Risk Variants Identified by Massively Parallel Reporter Assays": Table S1-All Significant Variants in The MPRAs and Each Significant Effect.

### Sheet: asdfgdb
SNP	ref	alt	MPRA 1 mean log2FC	VEH mean log2FC	ATRA Mean log2FC	Hit in First Assay?	Hit in first assay AND Vehicle?	Second Assay LMM Allele Effect?	Second Assay Interaction Effect?	sources	tag_snp	snp_hg19_coord	chr_hg38	start_hg38	end_hg38
rs75251748	T	G	0.22474	0.272322	0.496785	Yes	Yes	Yes	Yes	CONVERGE_SIRT1	rs12415800	chr10:69856136	chr10	68096379	68096379
rs10133848	T	A	NA	-0.204362	-0.264518	No	No	Yes	No	Wray18_ESR2	rs915057	chr14:64948489	chr14	64481771	64481771
rs10135727	T	C	-0.199292	-0.17675	-0.252385	Yes	No	Yes	No	Power17_MDDMidAge	rs9323497	chr14:67774868	chr14	67308151	67308151
rs490810	A	G	NA	0.317335	0.452234	No	No	Yes	Yes	PGCxDis19_BRAF-Blk1	rs10265001	chr7:140755264	chr7	141055464	141055464
rs6571201	T	C	NA	0.141067	0.422254	No	No	No	Yes	PGCxDis19_LIN28B	rs1933802	chr6:105167916	chr6	104720041	104720041
rs12497958	A	C	0.317264	0.278645	0.37307	Yes	Yes	Yes	Yes	LiLuo18_RSRC1	rs1193510	chr3:158527448	chr3	158809659	158809659
rs10447541	T	G	0.19293	NA	NA	Yes	No	No	No	HowardAdams18_MAD1L1	rs1554505	chr7:2301578	chr7	2261943	2261943
rs10463297	T	C	-0.14996	-0.156652	-0.166907	Yes	Yes	Yes	No	PGCxDis19_PCDHAs	rs3806843	chr5:139936239	chr5	140556654	140556654
rs2563323	C	G	NA	0.148323	0.32888	No	No	Yes	Yes	PGCxDis19_PCDHAs	rs3806843	chr5:139977955	chr5	140598370	140598370
rs10735475	C	T	NA	-0.654905	-0.42949	No	No	Yes	No	Hyde16_SLC6A15	rs2125716	chr12:84971112	chr12	84577333	84577333
rs12131816	T	C	NA	0.0748242	0.199411	No	No	No	Yes	Wray18_NEGR1	rs1620977	chr1:72529866	chr1	72064183	72064183
rs10066278	T	G	0.231431	0.087947	0.191448	Yes	No	No	Yes	PGCxDis19_PCDHAs	rs3806843	chr5:140156318	chr5	140776733	140776733
rs5869417	A	-	0.245271	0.0836298	0.18832	Yes	No	No	Yes	Wray18_TMEM161B-MEF2C-Blk1	rs247910	chr5:87440453	chr5	88144637	88144648
rs10779702	A	G	NA	-0.317676	-0.278235	No	No	Yes	No	PGCxDis19_RERE	rs301805	chr1:8423510	chr1	8363450	8363450
rs2509943	C	G	NA	0.453854	0.187502	No	No	No	Yes	Power17_MDDLateMale	rs7950328	chr11:94231257	chr11	94498091	94498091
rs11819478	G	A	NA	0.0408695	0.183103	No	No	No	Yes	CONVERGE_LHPP	rs35936514	chr10:126300243	chr10	124611674	124611674
rs10823108	G	A	NA	-0.143521	-0.122926	No	No	Yes	No	CONVERGE_SIRT1	rs12415800	chr10:69660494	chr10	67900736	67900736
rs10823133	A	G	-0.221705	-0.20645	-0.227448	Yes	Yes	Yes	No	CONVERGE_SIRT1	rs12415800	chr10:69852870	chr10	68093113	68093113
rs10831196	G	T	NA	0.0850898	0.160384	No	No	Yes	No	Power17_MDDLateMale	rs7950328	chr11:94046518	chr11	94313352	94313352
rs10831245	G	A	NA	0.152482	0.138581	No	No	Yes	No	Power17_MDDLateMale	rs7950328	chr11:94319888	chr11	94586722	94586722
rs10835802	G	A	NA	0.324319	0.193344	No	No	Yes	No	Wray18_PAX6	rs1806153	chr11:31693226	chr11	31671678	31671678
rs1089266	T	G	NA	0.115309	0.100788	No	No	Yes	No	PGCxDis19_BRAF-Blk1	rs10265001	chr7:140726079	chr7	141026279	141026279
rs10823079	G	A	NA	-0.00463722	0.174494	No	No	No	Yes	CONVERGE_SIRT1	rs12415800	chr10:69480502	chr10	67720744	67720744
rs7708715	C	A	NA	0.00710442	0.169788	No	No	No	Yes	Wray18_TMEM161B-MEF2C-Blk1	rs247910	chr5:87712519	chr5	88416702	88416702
rs10950407	T	G	NA	0.338698	0.163473	No	No	Yes	Yes	HowardAdams18_MAD1L1	rs1554505	chr7:1895666	chr7	1856030	1856030
rs485146	C	G	NA	-0.19102	0.140044	No	No	No	Yes	Power17_MDDLateMale	rs7950328	chr11:94139867	chr11	94406701	94406701
rs111612748	A	T	-0.408871	-0.0695272	0.134496	Yes	No	No	Yes	Luciano18_CELF4	rs11082011	chr18:35226119	chr18	37646156	37646156
rs11075924	C	A	0.213917	NA	NA	Yes	No	No	No	Wray18_PMFBP1	rs11643192	chr16:72214613	chr16	72180714	72180714
rs6464284	T	C	0.394943	0.234338	0.13057	Yes	Yes	Yes	Yes	PGCxDis19_BRAF-Blk1	rs10265001	chr7:140756162	chr7	141056362	141056362
rs11770899	C	T	NA	0.0408998	0.128579	No	No	No	Yes	HowardAdams18_MAD1L1	rs1554505	chr7:1979425	chr7	1939789	1939789
rs62444919	C	T	0.18899	0.205402	0.126625	Yes	Yes	Yes	Yes	HowardAdams18_MAD1L1	rs1554505	chr7:2109499	chr7	2069864	2069864
rs11130029	T	A	NA	-0.0793609	-0.109528	No	No	Yes	No	Wray18_ZNF445	rs11707582	chr3:44588044	chr3	44546552	44546552
rs1533933	G	C	NA	0.225667	0.125996	No	No	Yes	Yes	PGCxDis19_BRAF-Blk1	rs10265001	chr7:140715025	chr7	141015225	141015225
rs1639945	G	C	NA	0.274823	0.122372	No	No	Yes	Yes	PGCxDis19_BRAF-Blk1	rs10265001	chr7:140263109	chr7	140563309	140563309
rs11209722	G	A	-0.467377	-0.215418	-0.210636	Yes	Yes	Yes	No	Debette14Hill18Lee18_PTGER3-Blk2	rs481940	chr1:71422452	chr1	70956769	70956769
rs11209746	A	G	NA	0.0935321	0.108533	No	No	Yes	No	Debette14Hill18Lee18_PTGER3-Blk2	rs481940	chr1:71572114	chr1	71106431	71106431
rs11209952	C	T	0.168376	NA	NA	Yes	No	No	No	Wray18_NEGR1	rs1620977	chr1:72837500	chr1	72371817	72371817
rs1879901	A	G	NA	0.0341249	0.112078	No	No	No	Yes	PGCxDis19_BRAF-Blk1	rs10265001	chr7:140246894	chr7	140547094	140547094
rs113278975	C	T	-0.168119	-0.195648	-0.138831	Yes	Yes	Yes	No	Debette14Hill18Lee18_PTGER3-Blk2	rs481940	chr1:71513530	chr1	71047847	71047847
rs113739197	-	TAAGT	-0.221076	NA	NA	Yes	No	No	No	PGCxDis19_LIN28B	rs1933802	chr6:105159448	NA	NA	NA
rs11434745	-	G	NA	-0.130016	-0.0910831	No	No	Yes	No	Debette14Hill18Lee18_PTGER3-Blk2	rs481940	chr1:71445183	chr1	70979501	70979501
rs1152593	C	T	-0.127669	-0.0900365	-0.12203	Yes	Yes	Yes	No	Wray18_ESR2	rs915057	chr14:64675895	chr14	64209177	64209177
rs1152594	A	G	NA	0.150279	0.101612	No	No	Yes	No	Wray18_ESR2	rs915057	chr14:64675044	chr14	64208326	64208326
rs139271255	-	T	NA	-0.0200403	0.11185	No	No	No	Yes	LiLuo18_RSRC1	rs1193510	chr3:158277035	chr3	158559247	158559247
rs11717830	C	T	NA	-0.119315	-0.133587	No	No	Yes	No	Wray18_ZNF445	rs11707582	chr3:44586368	chr3	44544876	44544876
rs2071164	C	G	0.157247	0.207337	0.110987	Yes	Yes	Yes	Yes	Wray18_PAX6	rs1806153	chr11:31833542	chr11	31811994	31811994
rs112481526	A	G	NA	0.0212265	0.110274	No	No	No	Yes	PGCxDis19_KIAA1109	rs75595651	chr4:123076007	chr4	122154852	122154852
rs4899134	T	G	0.297388	0.197074	0.108667	Yes	No	Yes	Yes	Wray18_ESR2	rs915057	chr14:64863354	chr14	64396636	64396636
rs115714540	T	A	NA	0.00315104	0.10854	No	No	No	Yes	Wray18_NEGR1	rs1620977	chr1:72844557	chr1	72378874	72378874
rs11861296	T	C	NA	0.100113	0.134476	No	No	Yes	No	Wray18_PMFBP1	rs11643192	chr16:71850632	chr16	71816729	71816729
rs1187213	T	G	NA	0.114777	0.109181	No	No	Yes	No	Smith16_CELF4	rs1187264	chr18:35339785	chr18	37759821	37759821
rs1187224	C	T	-0.230049	-0.125761	-0.0897167	Yes	No	Yes	No	Luciano18_CELF4	rs11082011	chr18:35358496	chr18	37778532	37778532
rs301803	A	T	NA	0.0195964	0.105531	No	No	No	Yes	PGCxDis19_RERE	rs301805	chr1:8498680	chr1	8438620	8438620
rs12102548	C	G	NA	-0.0865462	-0.10915	No	No	Yes	No	Wray18_PMFBP1	rs11643192	chr16:71929763	chr16	71895860	71895860
rs1213048	T	C	-0.135181	NA	NA	Yes	No	No	No	LiLuo18_RSRC1	rs1193510	chr3:157989979	chr3	158272190	158272190
rs2569164	A	T	NA	0.0168603	0.105198	No	No	No	Yes	PGCxDis19_PCDHAs	rs3806843	chr5:139975626	chr5	140596041	140596041
rs12193005	C	A	NA	0.0939883	0.117524	No	No	Yes	No	PGCxDis19_LIN28B	rs1933802	chr6:105355331	chr6	104907456	104907456
rs56035021	G	A	NA	0.0339813	0.104025	No	No	No	Yes	PGCxDis19_KIAA1109	rs75595651	chr4:123067808	chr4	122146653	122146653
rs10779093	A	G	NA	-0.0118544	0.097419	No	No	No	Yes	Hyde16_SLC6A15	rs2125716	chr12:84772987	chr12	84379208	84379208
rs7195988	C	T	NA	0.297925	0.0955941	No	No	Yes	Yes	Wray18_PMFBP1	rs11643192	chr16:71963186	chr16	71929283	71929283
rs12304212	A	C	NA	0.32384	0.60155	No	No	Yes	No	Hyde16_SLC6A15	rs2125716	chr12:84736093	chr12	84342314	84342314
rs12413892	T	C	-0.170248	NA	NA	Yes	No	No	No	CONVERGE_LHPP	rs35936514	chr10:126236581	chr10	124548012	124548012
rs12445641	C	T	0.156921	NA	NA	Yes	Yes	No	No	Wray18_PMFBP1	rs11643192	chr16:71967783	chr16	71933880	71933880
rs2536956	C	T	NA	-0.0897451	0.0910653	No	No	No	Yes	PGCxDis19_BRAF-Blk1	rs10265001	chr7:140279416	chr7	140579616	140579616
rs1112058	T	C	NA	-0.00556768	0.0877853	No	No	No	Yes	Wray18_NR4A2	rs1226412	chr2:156983629	chr2	156127117	156127117
rs12528333	G	A	NA	-0.433832	-0.380949	No	No	Yes	No	PGCxDis19_LIN28B	rs1933802	chr6:105231531	chr6	104783656	104783656
rs4719391	T	C	NA	-0.00918939	0.0868228	No	No	No	Yes	HowardAdams18_MAD1L1	rs1554505	chr7:2048136	chr7	2008501	2008501
rs12534131	C	T	NA	-0.127553	-0.132879	No	No	Yes	No	HowardAdams18_MAD1L1	rs1554505	chr7:2294123	chr7	2254488	2254488
rs12537790	T	A	NA	-0.147187	-0.103728	No	No	Yes	No	HowardAdams18_MAD1L1	rs1554505	chr7:2299900	chr7	2260265	2260265
rs12574292	C	A	-0.102152	-0.0791791	-0.0548216	Yes	Yes	Yes	No	Power17_MDDLateMale	rs7950328	chr11:94319818	chr11	94586652	94586652
rs12606230	T	C	NA	0.332661	0.373098	No	No	Yes	No	Wray18_TCF4-Superblock-Blk5	rs68021739	chr18:52492252	chr18	54825021	54825021
rs3757440	A	G	NA	-0.00227897	0.0846143	No	No	No	Yes	HowardAdams18_MAD1L1	rs1554505	chr7:2272936	chr7	2233301	2233301
rs13058792	G	A	NA	-0.0124412	0.0831601	No	No	No	Yes	Wray18_ZNF445	rs11707582	chr3:44576475	chr3	44534983	44534983
rs1267673	T	C	NA	0.0962584	0.0988914	No	No	Yes	No	PGCxDis19_BRAF-Blk1	rs10265001	chr7:140397792	chr7	140697992	140697992
rs12699404	A	T	NA	-0.150921	-0.226413	No	No	Yes	No	HowardAdams18_MAD1L1	rs1554505	chr7:1894022	chr7	1854386	1854386
rs12703989	G	A	NA	-0.0874632	-0.0937684	No	No	Yes	No	PGCxDis19_BRAF-Blk1	rs10265001	chr7:140238048	chr7	140538248	140538248
rs12773190	A	G	NA	0.100706	0.0648096	No	No	Yes	No	CONVERGE_LHPP	rs35936514	chr10:126204789	chr10	124516220	124516220
rs1806157	C	A	NA	0.0171231	0.0792314	No	No	No	Yes	Wray18_PAX6	rs1806153	chr11:31840404	chr11	31818856	31818856
rs13066574	C	T	NA	-0.0922712	-0.150782	No	No	Yes	No	Wray18_ZNF445	rs11707582	chr3:44750810	chr3	44709318	44709318
rs13197753	G	C	NA	-0.0964405	-0.114664	No	No	Yes	No	PGCxDis19_LIN28B	rs1933802	chr6:105372685	chr6	104924810	104924810
rs13225225	C	T	NA	0.171089	0.113899	No	No	Yes	No	HowardAdams18_MAD1L1	rs1554505	chr7:1984066	chr7	1944431	1944431
rs13330178	C	G	-0.12156	-0.13008	-0.100302	Yes	Yes	Yes	No	Wray18_PMFBP1	rs11643192	chr16:71880586	chr16	71846683	71846683
rs1367633	G	A	NA	0.594137	0.495134	No	No	Yes	No	Wray18_TCF4-Superblock-Blk2	rs11663393	chr18:50747956	chr18	53221586	53221586
rs1380405	G	A	NA	0.172392	0.184199	No	No	Yes	No	Hyde16_SLC6A15	rs2125716	chr12:84902568	chr12	84508789	84508789
rs10439021	G	A	NA	0.257634	0.0771486	No	No	No	Yes	Wray18_TCF4-Superblock-Blk3	rs12966052	chr18:52717037	chr18	55049806	55049806
rs139788825	T	-	NA	0.0882377	0.0560783	No	No	Yes	No	Wray18_TMEM161B-MEF2C-Blk1	rs247910	chr5:87246296	chr5	87950480	87950483
rs11116315	G	T	NA	0.428549	0.074103	No	No	No	Yes	Hyde16_SLC6A15	rs2125716	chr12:84725942	chr12	84332163	84332163
rs141253408	-	TTTG	-0.196687	-0.173285	-0.224141	Yes	Yes	Yes	No	Hyde16_SLC6A15	rs2125716	chr12:84938300	chr12	84544522	84544548
rs142530641	A	G	0.330309	NA	NA	Yes	No	No	No	Power17_MDDMidAge	rs9323497	chr14:67654604	chr14	67187887	67187887
rs1459622	A	T	NA	-0.561129	-0.400189	No	No	Yes	No	Hyde16_SLC6A15	rs2125716	chr12:84950872	chr12	84557093	84557093
rs1466655	C	T	NA	-0.178692	-0.0927167	No	No	Yes	No	PGCxDis19_RERE	rs301805	chr1:8375842	chr1	8315782	8315782
rs10226469	C	A	NA	-0.102108	0.0697517	No	No	No	Yes	PGCxDis19_BRAF-Blk1	rs10265001	chr7:140615797	chr7	140915997	140915997
rs6798355	G	A	NA	-0.00680935	0.0683449	No	No	No	Yes	LiLuo18_RSRC1	rs1193510	chr3:157809387	chr3	158091598	158091598
rs155808	T	C	NA	0.128618	0.198181	No	No	Yes	No	PGCxDis19_PCDHAs	rs3806843	chr5:140346712	chr5	140967127	140967127
rs4902280	G	A	NA	-0.0434273	0.0682128	No	No	No	Yes	Wray18_ESR2	rs915057	chr14:64863211	chr14	64396493	64396493
rs4312220	G	A	NA	0.169852	0.0667416	No	No	Yes	Yes	Ren18_NPAS3	rs10498321	chr14:34181469	chr14	33712263	33712263
rs1656379	A	G	-0.149583	NA	NA	Yes	No	No	No	LiLuo18_RSRC1	rs1193510	chr3:158288773	chr3	158570984	158570984
rs165944	C	T	NA	0.241311	0.190247	No	No	Yes	No	Wray18_TMEM161B-MEF2C-Blk2	rs10514301	chr5:88110363	chr5	88814546	88814546
rs12531150	C	T	NA	-0.0320331	0.0597324	No	No	No	Yes	HowardAdams18_MAD1L1	rs1554505	chr7:2289888	chr7	2250253	2250253
rs1714520	T	C	NA	0.349772	0.25291	No	No	Yes	No	LiLuo18_RSRC1	rs1193510	chr3:158285175	chr3	158567386	158567386
rs17286683	A	C	0.383516	NA	NA	Yes	Yes	No	No	PGCxDis19_PCDHAs	rs3806843	chr5:139781095	chr5	140401510	140401510
rs17680345	A	T	NA	0.258292	0.0556601	No	No	No	Yes	PGCxDis19_LIN28B	rs1933802	chr6:105337409	chr6	104889534	104889534
rs17630785	C	T	0.599164	NA	NA	Yes	No	No	No	LiLuo18_RSRC1	rs1193510	chr3:158392226	chr3	158674437	158674437
rs7710380	T	C	NA	0.13479	0.0543901	No	No	Yes	Yes	PGCxDis19_PCDHAs	rs3806843	chr5:140156264	chr5	140776679	140776679
rs1881915	C	A	NA	-0.066956	0.0532222	No	No	No	Yes	Wray18_ZNF445	rs11707582	chr3:44579918	chr3	44538426	44538426
rs11075919	T	C	NA	-0.0187226	0.0528035	No	No	No	Yes	Wray18_PMFBP1	rs11643192	chr16:72106906	chr16	72073007	72073007
rs314291	C	T	NA	-0.220404	0.0460274	No	No	No	Yes	PGCxDis19_LIN28B	rs1933802	chr6:105424901	chr6	104977026	104977026
rs62484288	G	T	NA	0.295645	0.0433873	No	No	No	Yes	PGCxDis19_BRAF-Blk1	rs10265001	chr7:140506037	chr7	140806237	140806237
rs180755508	T	A	-0.176847	NA	NA	Yes	No	No	No	Power17_MDDMidAge	rs9323497	chr14:67707621	chr14	67240904	67240904
rs6952808	G	C	NA	0.123562	0.0426692	No	No	Yes	Yes	HowardAdams18_MAD1L1	rs1554505	chr7:1886535	chr7	1846899	1846899
rs4132193	C	T	NA	-0.0294558	0.03988	No	No	No	Yes	PGCxDis19_LIN28B	rs1933802	chr6:105168358	chr6	104720483	104720483
rs12246428	G	A	-0.23236	-0.0678001	0.0388167	Yes	No	No	Yes	CONVERGE_SIRT1	rs12415800	chr10:69640165	chr10	67880407	67880407
rs191959311	A	G	0.202079	0.10624	0.131613	Yes	No	Yes	No	Power17_MDDMidAge	rs9323497	chr14:67793741	chr14	67327024	67327024
rs192231	C	T	NA	-0.0613547	-0.103597	No	No	Yes	No	PGCxDis19_PCDHAs	rs3806843	chr5:140248539	chr5	140868954	140868954
rs4882415	T	G	NA	-0.0289466	0.0381651	No	No	No	Yes	Hyde16_SLC6A15	rs2125716	chr12:84728688	chr12	84334909	84334909
rs12080583	G	A	NA	0.14743	0.0362815	No	No	No	Yes	PGCxDis19_RERE	rs301805	chr1:8524877	chr1	8464817	8464817
rs2070939	G	A	NA	-0.121376	-0.112409	No	No	Yes	No	Wray18_PMFBP1	rs11643192	chr16:72108474	chr16	72074575	72074575
rs7089724	A	G	NA	0.103091	0.0351037	No	No	No	Yes	CONVERGE_SIRT1	rs12415800	chr10:69366379	chr10	67606621	67606621
rs2141575	A	G	0.108372	NA	NA	Yes	No	No	No	Wray18_ZNF445	rs11707582	chr3:44577120	chr3	44535628	44535628
rs2141576	T	C	-0.26212	-0.120808	-0.140379	Yes	Yes	Yes	No	Wray18_ZNF445	rs11707582	chr3:44577090	chr3	44535598	44535598
rs2171575	A	T	NA	0.0864785	0.0820409	No	No	Yes	No	Wray18_ZNF445	rs11707582	chr3:44377170	chr3	44335678	44335678
rs2195270	C	T	NA	0.100572	0.0915693	No	No	Yes	No	Wray18_TMEM161B-MEF2C-Blk1	rs247910	chr5:87391462	chr5	88095645	88095645
rs2195271	G	A	0.119795	NA	NA	Yes	No	No	No	Wray18_TMEM161B-MEF2C-Blk1	rs247910	chr5:87391655	chr5	88095838	88095838
rs2282585	C	T	NA	0.292113	0.316676	No	No	Yes	No	Wray18_TCF4-Superblock-Blk5	rs68021739	chr18:52625947	chr18	54958716	54958716
rs7525653	A	G	0.220781	0.11744	0.0350384	Yes	No	No	Yes	Grove19_PTPB	rs201910565	chr1:96952534	chr1	96486978	96486978
rs2499665	A	G	NA	0.119966	0.0708753	No	No	Yes	No	PGCxDis19_LIN28B	rs1933802	chr6:105318094	chr6	104870219	104870219
rs250427	A	G	-0.180877	-0.115999	-0.154847	Yes	Yes	Yes	No	PGCxDis19_PCDHAs	rs3806843	chr5:139936980	chr5	140557395	140557395
rs581449	A	G	NA	-0.0590052	0.0349059	No	No	No	Yes	Power17_MDDLateMale	rs7950328	chr11:94136161	chr11	94402995	94402995
rs11121159	T	C	NA	-0.0875737	0.028981	No	No	No	Yes	PGCxDis19_RERE	rs301805	chr1:8371186	chr1	8311126	8311126
rs2563321	C	G	NA	-0.102623	-0.0695587	No	No	Yes	No	PGCxDis19_PCDHAs	rs3806843	chr5:139976241	chr5	140596656	140596656
rs3800869	C	T	NA	0.0903049	0.0241537	No	No	No	Yes	HowardAdams18_MAD1L1	rs1554505	chr7:2109933	chr7	2070298	2070298
rs2569170	T	C	NA	-0.067112	0.0228814	No	No	No	Yes	PGCxDis19_PCDHAs	rs3806843	chr5:139978748	chr5	140599163	140599163
rs269223	C	T	NA	-0.0854945	0.0214352	No	No	No	Yes	PGCxDis19_BRAF-Blk1	rs10265001	chr7:140275739	chr7	140575939	140575939
rs3778998	C	A	NA	0.123852	0.0213152	No	No	No	Yes	HowardAdams18_MAD1L1	rs1554505	chr7:2180753	chr7	2141118	2141118
rs2611289	G	A	NA	-0.10422	-0.0771819	No	No	Yes	No	Hyde16_SLC6A15	rs2125716	chr12:84902487	chr12	84508708	84508708
rs26579	G	C	NA	-0.204641	-0.132752	No	No	Yes	No	Wray18_TMEM161B-MEF2C-Blk2	rs10514301	chr5:87985295	chr5	88689478	88689478
rs11075908	T	C	NA	-0.0657684	0.012955	No	No	No	Yes	Wray18_PMFBP1	rs11643192	chr16:71928850	chr16	71894947	71894947
rs6441853	T	G	NA	-0.0640832	0.0121805	No	No	No	Yes	Wray18_ZNF445	rs11707582	chr3:44583575	chr3	44542083	44542083
rs28666045	C	T	NA	-0.119224	-0.0685461	No	No	Yes	No	Wray18_ESR2	rs915057	chr14:64965266	chr14	64498548	64498548
rs2888389	G	A	-0.2797	NA	NA	Yes	No	No	No	Wray18_ZNF445	rs11707582	chr3:44559156	chr3	44517664	44517664
rs2987983	A	G	NA	-0.105155	-0.170538	No	No	Yes	No	Wray18_ESR2	rs915057	chr14:64763653	chr14	64296935	64296935
rs17695707	C	T	NA	-0.310187	0.00738959	No	No	No	Yes	PGCxDis19_BRAF-Blk1	rs10265001	chr7:140563901	chr7	140864101	140864101
rs301807	A	G	0.363586	0.666659	0.597725	Yes	Yes	Yes	No	PGCxDis19_RERE	rs301805	chr1:8484823	chr1	8424763	8424763
rs7194397	C	T	NA	0.0746174	0.00483453	No	No	No	Yes	Wray18_PMFBP1	rs11643192	chr16:72128299	chr16	72094400	72094400
rs314267	T	C	0.265884	NA	NA	Yes	Yes	No	No	PGCxDis19_LIN28B	rs1933802	chr6:105419990	chr6	104972115	104972115
rs62435127	A	G	NA	0.060255	0.00314381	No	No	No	Yes	HowardAdams18_MAD1L1	rs1554505	chr7:1884937	chr7	1845301	1845301
rs1078817	T	A	NA	0.08602	0.00294871	No	No	No	Yes	Wray18_ZNF445	rs11707582	chr3:44584818	chr3	44543326	44543326
rs608972	T	C	NA	0.0930674	0.00278061	No	No	No	Yes	Power17_MDDLateMale	rs7950328	chr11:94336130	chr11	94602964	94602964
rs33922585	C	T	NA	0.0807766	0.0913664	No	No	Yes	No	HowardAdams18_MAD1L1	rs1554505	chr7:2285178	chr7	2245543	2245543
rs33981648	T	C	0.229992	NA	NA	Yes	No	No	No	HowardAdams18_MAD1L1	rs1554505	chr7:2288669	chr7	2249034	2249034
rs34052512	T	-	0.156664	NA	NA	Yes	No	No	No	Smith16_CELF4	rs1187264	chr18:35346839	chr18	37766876	37766885
rs10779111	A	G	NA	-0.0940745	0.000984273	No	No	No	Yes	Hyde16_SLC6A15	rs2125716	chr12:84989584	chr12	84595805	84595805
rs34148755	G	T	NA	-0.0820709	-0.0840128	No	No	Yes	No	Wray18_TMEM161B-MEF2C-Blk1	rs247910	chr5:87689947	chr5	88394130	88394130
rs34416841	T	C	0.288475	0.301477	0.305792	Yes	Yes	Yes	No	CONVERGE_SIRT1	rs12415800	chr10:69645932	chr10	67886174	67886174
rs7751101	A	G	NA	-0.0988714	-0.00124879	No	No	No	Yes	PGCxDis19_LIN28B	rs1933802	chr6:105210495	chr6	104762620	104762620
rs7149535	G	A	NA	-0.085155	-0.00444269	No	No	No	Yes	Power17_MDDMidAge	rs9323497	chr14:67735368	chr14	67268651	67268651
rs35020344	A	G	-0.177649	NA	NA	Yes	No	No	No	Wray18_ESR2	rs915057	chr14:64855425	chr14	64388707	64388707
rs12456002	C	T	NA	0.0677226	-0.00767853	No	No	No	Yes	Wray18_TCF4-Superblock-Blk5	rs68021739	chr18:52499160	chr18	54831929	54831929
rs35614340	C	G	NA	-0.105575	-0.178476	No	No	Yes	No	PGCxDis19_PCDHAs	rs3806843	chr5:140043618	chr5	140664033	140664033
rs35893110	-	TT	NA	-0.0928663	-0.150266	No	No	Yes	No	Wray18_ZNF445	rs11707582	chr3:44277279	chr3	44235788	44235788
rs35928531	GGG	-	-0.139024	NA	NA	Yes	No	No	No	Demontis19_DUSP6	rs1427829	chr12:89748583	chr12	89354807	89354809
rs11772627	G	C	0.191138	0.0601851	-0.0104638	Yes	No	No	Yes	HowardAdams18_MAD1L1	rs1554505	chr7:2109821	chr7	2070186	2070186
rs364663	T	A	NA	0.153745	0.2094	No	No	Yes	No	PGCxDis19_LIN28B	rs1933802	chr6:105443189	chr6	104995314	104995314
rs369065	C	T	0.186932	0.239896	0.189237	Yes	Yes	Yes	No	PGCxDis19_LIN28B	rs1933802	chr6:105444058	chr6	104996183	104996183
rs371429565	GCCTTCCTCAGAGAG	-	-0.152352	NA	NA	Yes	No	No	No	Smith16_CELF4	rs1187264	chr18:35221547	chr18	37641585	37641608
rs3740540	G	A	NA	-0.219213	-0.228915	No	No	Yes	No	CONVERGE_LHPP	rs35936514	chr10:126294167	chr10	124605598	124605598
rs155820	C	G	NA	0.0945532	-0.0130151	No	No	No	Yes	PGCxDis19_PCDHAs	rs3806843	chr5:140307746	chr5	140928161	140928161
rs3758789	T	A	-0.18922	NA	NA	Yes	No	No	No	Power17_MDDLateMale	rs7950328	chr11:94133124	chr11	94399958	94399958
rs3765971	C	T	NA	-0.0636899	-0.108138	No	No	Yes	No	PGCxDis19_RERE	rs301805	chr1:8445360	chr1	8385300	8385300
rs3778969	G	A	NA	0.11524	0.122885	No	No	Yes	No	HowardAdams18_MAD1L1	rs1554505	chr7:2139990	chr7	2100355	2100355
rs16903178	G	A	NA	-0.142901	-0.0179463	No	No	No	Yes	Wray18_TMEM161B-MEF2C-Blk1	rs247910	chr5:87776730	chr5	88480913	88480913
rs112036953	A	G	NA	-0.168914	-0.0180763	No	No	No	Yes	Debette14Hill18Lee18_PTGER3-Blk2	rs481940	chr1:71509700	chr1	71044017	71044017
rs314269	C	T	NA	-0.181349	-0.0189658	No	No	No	Yes	PGCxDis19_LIN28B	rs1933802	chr6:105415698	chr6	104967823	104967823
rs3800872	C	G	0.308141	NA	NA	Yes	No	No	No	HowardAdams18_MAD1L1	rs1554505	chr7:2110272	chr7	2070637	2070637
rs3817373	T	A	NA	-0.122716	-0.128089	No	No	Yes	No	LiLuo18_RSRC1	rs1193510	chr3:158289035	chr3	158571246	158571246
rs6773505	G	A	NA	0.196875	-0.0203858	No	No	No	Yes	LiLuo18_RSRC1	rs1193510	chr3:157831860	chr3	158114071	158114071
rs1870676	T	C	NA	0.12654	-0.022022	No	No	No	Yes	Wray18_NEGR1	rs1620977	chr1:72744996	chr1	72279313	72279313
rs3783727	C	T	NA	-0.123412	-0.0227304	No	No	No	Yes	Wray18_ESR2	rs915057	chr14:64901728	chr14	64435010	64435010
rs12300350	A	T	NA	0.0451334	-0.0251678	No	No	No	Yes	Demontis19_DUSP6	rs1427829	chr12:89747833	chr12	89354056	89354056
rs45605540	T	C	NA	-0.0934369	-0.0670811	No	No	Yes	No	PGCxDis19_KIAA1109	rs75595651	chr4:123141054	chr4	122219899	122219899
rs4662331	T	C	NA	0.150475	0.157531	No	No	Yes	No	Ward19_ARHGAP15	rs7567948	chr2:144186652	chr2	143429083	143429083
rs4680445	T	G	-0.201944	-0.136358	-0.183571	Yes	Yes	Yes	No	LiLuo18_RSRC1	rs1193510	chr3:158291055	chr3	158573266	158573266
rs1787068	G	A	NA	0.0390618	-0.0277645	No	No	No	Yes	Luciano18_CELF4	rs11082011	chr18:35363713	chr18	37783749	37783749
rs4719443	A	G	NA	-0.0594646	-0.105176	No	No	Yes	No	HowardAdams18_MAD1L1	rs1554505	chr7:2161099	chr7	2121464	2121464
rs7096745	C	A	NA	0.0484367	-0.0278154	No	No	No	Yes	CONVERGE_SIRT1	rs12415800	chr10:69609305	chr10	67849547	67849547
rs11075906	T	C	NA	0.0503558	-0.0303565	No	No	No	Yes	Wray18_PMFBP1	rs11643192	chr16:71918675	chr16	71884772	71884772
rs4761067	C	G	NA	0.322923	0.351905	No	No	Yes	No	Hyde16_SLC6A15	rs2125716	chr12:84897822	chr12	84504043	84504043
rs476137	G	T	NA	-0.182294	-0.107777	No	No	Yes	No	Power17_MDDLateMale	rs7950328	chr11:94213905	chr11	94480739	94480739
rs7638518	A	C	NA	0.105466	-0.0332599	No	No	No	Yes	LiLuo18_RSRC1	rs1193510	chr3:158286742	chr3	158568953	158568953
rs60547325	C	A	NA	0.0860294	-0.0338614	No	No	No	Yes	CONVERGE_SIRT1	rs12415800	chr10:69808481	chr10	68048724	68048724
rs6809116	A	C	NA	0.0887616	-0.0354217	No	No	No	Yes	Wray18_ZNF445	rs11707582	chr3:44712097	chr3	44670605	44670605
rs4882416	C	T	NA	0.260727	0.338691	No	No	Yes	No	Hyde16_SLC6A15	rs2125716	chr12:84745941	chr12	84352162	84352162
rs4882495	G	A	NA	-0.0991542	-0.0516578	No	No	Yes	No	Hyde16_SLC6A15	rs2125716	chr12:84692189	chr12	84298410	84298410
rs489591	T	C	0.412407	0.294022	0.22616	Yes	Yes	Yes	No	Power17_MDDLateMale	rs7950328	chr11:94336431	chr11	94603265	94603265
rs73154307	G	A	NA	0.285896	-0.0362177	No	No	No	Yes	LiLuo18_RSRC1	rs1193510	chr3:158212541	chr3	158494752	158494752
rs314289	C	T	NA	0.0915849	-0.0371027	No	No	No	Yes	PGCxDis19_LIN28B	rs1933802	chr6:105430934	chr6	104983059	104983059
rs402114	C	T	NA	0.0954257	-0.0457695	No	No	No	Yes	Wray18_TMEM161B-MEF2C-Blk1	rs247910	chr5:87563923	chr5	88268106	88268106
rs12666575	C	T	NA	0.0313437	-0.0463545	No	No	No	Yes	HowardAdams18_MAD1L1	rs1554505	chr7:2004421	chr7	1964786	1964786
rs536809	C	T	NA	0.097609	0.0811423	No	No	Yes	No	PGCxDis19_BRAF-Blk1	rs10265001	chr7:140772643	chr7	141072843	141072843
rs55765541	G	A	NA	0.110727	-0.0558039	No	No	No	Yes	LiLuo18_RSRC1	rs1193510	chr3:158213547	chr3	158495758	158495758
rs10762179	T	A	NA	0.0223967	-0.0710087	No	No	No	Yes	CONVERGE_SIRT1	rs12415800	chr10:69548295	chr10	67788537	67788537
rs56051015	C	G	0.285417	NA	NA	Yes	No	No	No	Hyde16_SLC6A15	rs2125716	chr12:84497937	chr12	84104158	84104158
rs56267605	A	C	NA	0.0768085	0.0741397	No	No	Yes	No	PGCxDis19_KIAA1109	rs75595651	chr4:123363109	chr4	122441954	122441954
rs10489740	G	A	NA	0.182317	-0.0713503	No	No	No	Yes	Grove19_PTPB	rs201910565	chr1:96919182	chr1	96453626	96453626
rs56360035	A	T	-0.365136	NA	NA	Yes	No	No	No	PGCxDis19_KIAA1109	rs75595651	chr4:123363029	chr4	122441874	122441874
rs57021669	A	G	NA	-0.0653096	-0.133901	No	No	Yes	No	PGCxDis19_BRAF-Blk1	rs10265001	chr7:140323341	chr7	140623541	140623541
rs57525201	C	T	NA	-0.0508153	-0.101367	No	No	Yes	No	Wray18_ESR2	rs915057	chr14:64955692	chr14	64488974	64488974
rs77241189	C	T	NA	0.0774191	-0.0727868	No	No	No	Yes	Power17_MDDLateMale	rs7950328	chr11:94143317	chr11	94410151	94410151
rs58590331	G	A	NA	0.11641	0.126032	No	No	Yes	No	PGCxDis19_BRAF-Blk1	rs10265001	chr7:140270226	chr7	140570426	140570426
rs6768789	G	A	NA	0.0909353	-0.0768915	No	No	No	Yes	Wray18_ZNF445	rs11707582	chr3:44610505	chr3	44569013	44569013
rs59602208	C	T	0.175425	NA	NA	Yes	No	No	No	LiLuo18_RSRC1	rs1193510	chr3:158360108	chr3	158642319	158642319
rs56347011	C	T	NA	0.003244	-0.080237	No	No	No	Yes	PGCxDis19_BRAF-Blk1	rs10265001	chr7:140625744	chr7	140925944	140925944
rs12257551	G	A	NA	-0.145891	-0.0804299	No	No	Yes	Yes	CONVERGE_LHPP	rs35936514	chr10:126254396	chr10	124565827	124565827
rs61778711	G	T	-0.309182	NA	NA	Yes	No	No	No	Debette14Hill18Lee18_PTGER3-Blk2	rs481940	chr1:71203154	chr1	70737471	70737471
rs61879810	A	G	NA	0.113954	0.15725	No	No	Yes	No	Wray18_PAX6	rs1806153	chr11:31821467	chr11	31799919	31799919
rs3101341	C	T	NA	0.0224471	-0.0813053	No	No	No	Yes	Wray18_NEGR1	rs1620977	chr1:72747844	chr1	72282161	72282161
rs61985706	C	A	NA	0.153915	0.115272	No	No	Yes	No	Wray18_ESR2	rs915057	chr14:64976600	chr14	64509882	64509882
rs4721441	T	C	NA	0.047233	-0.0834667	No	No	No	Yes	HowardAdams18_MAD1L1	rs1554505	chr7:2184060	chr7	2144425	2144425
rs62397566	G	C	-0.163869	NA	NA	Yes	No	No	No	Debette14Hill18Lee18_PTGER3-Blk1	rs1883640	chr6:20603008	chr6	20602777	20602777
rs34678418	C	T	NA	0.0462065	-0.0838082	No	No	No	Yes	PGCxDis19_PCDHAs	rs3806843	chr5:140043350	chr5	140663765	140663765
rs4949998	G	C	NA	-0.00925755	-0.086203	No	No	No	Yes	Grove19_PTPB	rs201910565	chr1:97020047	chr1	96554491	96554491
rs2008263	A	G	NA	-0.217139	-0.0907274	No	No	Yes	Yes	HowardAdams18_MAD1L1	rs1554505	chr7:2048335	chr7	2008700	2008700
rs62485370	G	A	NA	-0.154466	-0.159982	No	No	Yes	No	PGCxDis19_BRAF-Blk1	rs10265001	chr7:140604660	chr7	140904860	140904860
rs2569167	G	A	NA	-0.0110435	-0.0910511	No	No	No	Yes	PGCxDis19_PCDHAs	rs3806843	chr5:139975887	chr5	140596302	140596302
rs6441858	T	C	NA	0.10958	0.0926068	No	No	Yes	No	Wray18_ZNF445	rs11707582	chr3:44625624	chr3	44584132	44584132
rs6452769	G	A	NA	-0.163045	-0.130292	No	No	Yes	No	Wray18_TMEM161B-MEF2C-Blk1	rs247910	chr5:87389027	chr5	88093210	88093210
rs62323898	A	G	NA	0.0782868	-0.0922834	No	No	No	Yes	PGCxDis19_KIAA1109	rs75595651	chr4:123076895	chr4	122155740	122155740
rs6500767	G	A	0.19585	NA	NA	Yes	No	No	No	Wray18_RBFOX1Block1	rs8063603	chr16:6334991	chr16	6284990	6284990
rs269227	T	C	NA	-0.0132502	-0.0943396	No	No	No	Yes	PGCxDis19_BRAF-Blk1	rs10265001	chr7:140326586	chr7	140626786	140626786
rs6597838	A	G	NA	-0.0889242	-0.108775	No	No	Yes	No	CONVERGE_LHPP	rs35936514	chr10:126235215	chr10	124546646	124546646
rs6662	G	T	NA	-0.161866	-0.101744	No	No	Yes	No	PGCxDis19_BRAF-Blk1	rs10265001	chr7:140706157	chr7	141006357	141006357
rs67446837	G	A	NA	-0.0682624	-0.0939365	No	No	Yes	No	LiLuo18_RSRC1	rs1193510	chr3:158465711	chr3	158747922	158747922
rs4746716	A	C	NA	-0.00616689	-0.0978662	No	No	No	Yes	CONVERGE_SIRT1	rs12415800	chr10:69640423	chr10	67880665	67880665
rs6769609	C	T	-0.189178	-0.125378	-0.0892293	Yes	No	Yes	No	Wray18_ZNF445	rs11707582	chr3:44522804	chr3	44481312	44481312
rs1107286	G	A	NA	-0.0109486	-0.0988328	No	No	No	Yes	PGCxDis19_RERE	rs301805	chr1:8372328	chr1	8312268	8312268
rs6785876	G	A	NA	0.0545749	0.116184	No	No	Yes	No	Wray18_ZNF445	rs11707582	chr3:44621285	chr3	44579793	44579793
rs6794461	A	G	NA	-0.184343	-0.142759	No	No	Yes	No	LiLuo18_RSRC1	rs1193510	chr3:157831054	chr3	158113265	158113265
rs6795710	C	T	NA	-0.0978749	-0.0763991	No	No	Yes	No	LiLuo18_RSRC1	rs1193510	chr3:158275033	chr3	158557244	158557244
rs12669937	C	T	NA	-0.0268574	-0.101132	No	No	No	Yes	HowardAdams18_MAD1L1	rs1554505	chr7:1939765	chr7	1900129	1900129
rs77180026	T	-	NA	0.0715877	-0.102149	No	No	No	Yes	Wray18_ESR2	rs915057	chr14:64850912	chr14	64384195	64384202
rs6929352	T	C	NA	-0.0808545	-0.103156	No	No	Yes	No	PGCxDis19_LIN28B	rs1933802	chr6:105204621	chr6	104756746	104756746
rs694617	T	G	NA	0.124498	0.0925627	No	No	Yes	No	Wray18_PAX6	rs1806153	chr11:31825518	chr11	31803970	31803970
rs34145223	G	A	NA	-0.1814	-0.106886	No	No	Yes	Yes	HowardAdams18_MAD1L1	rs1554505	chr7:1926237	chr7	1886601	1886601
rs6977733	T	A	0.183656	0.140186	0.115087	Yes	Yes	Yes	No	HowardAdams18_MAD1L1	rs1554505	chr7:1886725	chr7	1847089	1847089
rs2337224	G	A	NA	-0.0115532	-0.107673	No	No	No	Yes	PGCxDis19_PCDHAs	rs3806843	chr5:139981326	chr5	140601741	140601741
rs34781508	G	-	NA	-0.0489887	-0.108946	No	No	No	Yes	Wray18_ESR2	rs915057	chr14:64952933	chr14	64486216	64486217
rs395523	G	C	NA	-0.210845	-0.118673	No	No	Yes	Yes	PGCxDis19_LIN28B	rs1933802	chr6:105396187	chr6	104948312	104948312
rs71123844	-	T	NA	0.49345	0.497195	No	No	Yes	No	Wray18_ESR2	rs915057	chr14:64863965	chr14	64397248	64397259
rs71484573	-	GCCCC	0.183963	0.189074	0.184083	Yes	Yes	Yes	No	CONVERGE_LHPP	rs35936514	chr10:126296914	chr10	124608346	124608350
rs1540319	C	G	-0.13913	-0.0362873	-0.120582	Yes	No	No	Yes	Wray18_PAX6	rs1806153	chr11:31837617	chr11	31816069	31816069
rs71549424	-	C	NA	-0.107392	-0.141253	No	No	Yes	No	PGCxDis19_LIN28B	rs1933802	chr6:105356838	chr6	104908964	104908965
rs1966865	G	A	NA	-0.00502442	-0.127356	No	No	No	Yes	Wray18_ESR2	rs915057	chr14:64975861	chr14	64509143	64509143
rs4801117	C	A	-0.404083	-0.203701	-0.135606	Yes	Yes	Yes	Yes	Wray18_TCF4-Superblock-Blk5	rs68021739	chr18:52628923	chr18	54961692	54961692
rs7201643	C	A	NA	0.194715	0.182998	No	No	Yes	No	Wray18_PMFBP1	rs11643192	chr16:72100780	chr16	72066881	72066881
rs7238466	A	G	NA	-0.25048	-0.156108	No	No	Yes	No	Wray18_TCF4-Superblock-Blk2	rs11663393	chr18:50523959	chr18	52997589	52997589
rs72635792	C	G	NA	0.214048	0.19332	No	No	Yes	No	PGCxDis19_RERE	rs301805	chr1:8378599	chr1	8318539	8318539
rs73046323	G	A	NA	-0.0924	-0.133206	No	No	Yes	No	HowardAdams18_MAD1L1	rs1554505	chr7:1882795	chr7	1843159	1843159
rs141155580	GCCTCA	-	NA	-0.00423326	-0.139063	No	No	No	Yes	PGCxDis19_LIN28B	rs1933802	chr6:105437580	NA	NA	NA
rs73157727	T	G	0.629556	NA	NA	Yes	No	No	No	Hyde16_SLC6A15	rs2125716	chr12:84914892	chr12	84521113	84521113
rs73158329	G	A	0.17815	NA	NA	Yes	No	No	No	LiLuo18_RSRC1	rs1193510	chr3:158467950	chr3	158750161	158750161
rs73165483	G	T	NA	0.0909638	0.0577981	No	No	Yes	No	PGCxDis19_BRAF-Blk1	rs10265001	chr7:140619641	chr7	140919841	140919841
rs73172122	G	C	-0.198275	-0.13407	-0.163493	Yes	No	Yes	No	LiLuo18_RSRC1	rs1193510	chr3:158182743	chr3	158464954	158464954
rs7513962	C	T	0.140138	0.0912878	0.092996	Yes	No	Yes	No	Grove19_PTPB	rs201910565	chr1:96952532	chr1	96486976	96486976
rs35986134	C	T	NA	-0.0671473	-0.142767	No	No	No	Yes	CONVERGE_LHPP	rs35936514	chr10:126295508	chr10	124606939	124606939
rs17695995	C	A	NA	0.212853	-0.146268	No	No	No	Yes	PGCxDis19_BRAF-Blk1	rs10265001	chr7:140589567	chr7	140889767	140889767
rs7608024	T	A	-0.122981	-0.0861024	-0.0923777	Yes	Yes	Yes	No	Ward19_ARHGAP15	rs7567948	chr2:144185670	chr2	143428101	143428101
rs7074734	C	T	NA	0.0935214	-0.150875	No	No	No	Yes	CONVERGE_SIRT1	rs12415800	chr10:69481795	chr10	67722037	67722037
rs7653558	C	T	-0.285939	-0.242159	-0.297923	Yes	Yes	Yes	No	Wray18_ZNF445	rs11707582	chr3:44620719	chr3	44579227	44579227
rs17358402	C	T	NA	-0.289739	-0.155592	No	No	Yes	Yes	Wray18_PMFBP1	rs11643192	chr16:71967927	chr16	71934024	71934024
rs11766575	T	C	-0.26195	-0.0463158	-0.20227	Yes	No	No	Yes	HowardAdams18_MAD1L1	rs1554505	chr7:2005747	chr7	1966112	1966112
rs61985668	T	C	-0.456725	-0.686092	-0.263051	Yes	Yes	Yes	Yes	Wray18_ESR2	rs915057	chr14:64956346	chr14	64489628	64489628
rs10146389	A	C	NA	-0.16164	-0.332881	No	No	Yes	Yes	Power17_MDDMidAge	rs9323497	chr14:67774871	chr14	67308154	67308154
rs35028754	G	A	NA	0.0427595	-0.354017	No	No	No	Yes	Wray18_PMFBP1	rs11643192	chr16:71879672	chr16	71845769	71845769
rs79269275	C	T	0.153936	NA	NA	Yes	Yes	No	No	CONVERGE_SIRT1	rs12415800	chr10:69647397	chr10	67887639	67887639
rs9284880	C	T	0.187911	NA	NA	Yes	No	No	No	Wray18_ZNF445	rs11707582	chr3:44759389	chr3	44717897	44717897
rs9399896	A	G	0.163444	NA	NA	Yes	Yes	No	No	PGCxDis19_LIN28B	rs1933802	chr6:105216969	chr6	104769094	104769094
rs9669137	A	G	-0.114871	NA	NA	Yes	No	No	No	Hyde16_SLC6A15	rs2125716	chr12:84751430	chr12	84357651	84357651
